# Genome sequence of the banana aphid, *Pentalonia nigronervosa* Coquerel (Hemiptera: Aphididae) and its symbionts

**DOI:** 10.1101/2020.04.25.060517

**Authors:** Thomas C. Mathers, Sam T. Mugford, Saskia A. Hogenhout, Leena Tripathi

**Affiliations:** Department of Crop Genetics, John Innes Centre, Norwich Research Park, Norwich, United Kingdom; International Institute of Tropical Agriculture (IITA), P.O. Box 30709-00100, Nairobi, Kenya

**Keywords:** Hemiptera, genome assembly, insect vector, plant pest, phylogenomics

## Abstract

The banana aphid, *Pentalonia nigronervosa* Coquerel (Hemiptera: Aphididae), is a major pest of cultivated bananas (*Musa* spp., order Zingiberales), primarily due to its role as a vector of *Banana bunchy top virus* (BBTV), the most severe viral disease of banana worldwide. Here, we generated a highly complete genome assembly of *P. nigronervos*a using a single PCR-free Illumina sequencing library. Using the same sequence data, we also generated complete genome assemblies of the *P. nigronervos*a symbiotic bacteria *Buchnera aphidicola* and *Wolbachia*. To improve our initial assembly of *P. nigronervos*a we developed a k-mer based deduplication pipeline to remove genomic scaffolds derived from the assembly of haplotigs (allelic variants assembled as separate scaffolds). To demonstrate the usefulness of this pipeline, we applied it to the recently generated assembly of the aphid *Myzus cerasi*, reducing the duplication of conserved BUSCO genes by 25%. Phylogenomic analysis of *P. nigronervos*a, our improved *M. cerasi* assembly, and seven previously published aphid genomes, spanning three aphid tribes and two subfamilies, reveals that *P. nigronervos*a falls within the tribe Macrosiphini, but is an outgroup to other Macrosiphini sequenced so far. As such, the genomic resources reported here will be useful for understanding both the evolution of Macrosphini and for the study of *P. nigronervos*a. Furthermore, our approach using low cost, high-quality, Illumina short-reads to generate complete genome assemblies of understudied aphid species will help to fill in genomic black spots in the diverse aphid tree of life.
