## Supplementary Table 1 for "Genome sequence of the banana aphid, *Pentalonia nigronervosa* Coquerel (Hemiptera: Aphididae) and its symbionts"

### Sheet: Sheet1
Supplementary Table 1: Genomes used for phylogenomic analysis of aphids. For each species the taxon ID used in the orthofinder analysis is given. Longest transcript per gene proteomes for each assembly can be found in the Zenodo upload (https://10.5281/zenodo.3765644).
Species	Orthofinder species ID	Tribe	Sub-family	Assembly / annotation version	Reference
Aphis glycines	Agly	Aphidini	Aphidinae	biotype 4 v2.1	Mathers 2020
Acyrthosiphon pisum	Apis	Macrosiphini	Aphidinae	JIC1_v1	Mathers et. al. 2020
Cinara cedri	Cced	Lachnini	Lachninae	v1	Julca et. al. 2019
Diuraphis noxia	Dnox	Macrosiphini	Aphidinae	v1.0 assemby, Thorpe et. al. gene predictions	Nicholson et. al. 2015; Thorpe et. al. 2018
Myzus cerasi	Mcer	Macrosiphini	Aphidinae	v1.2	This study
Myzus persicae	MperO	Macrosiphini	Aphidinae	O_v2	Mathers et. al. 2020
Pentalonia nigronervosa	Pnig	Macrosiphini	Aphidinae	v1	This study
Rhopalosiphum maidis	Rmai	Aphidini	Aphidinae	v1	Chen et. al. 2019
Rhopalosiphum padi	Rpad	Aphidini	Aphidinae	v1	Thorpe et. al. 2018
