## Supplementary Table 2 for "Genome sequence of the banana aphid, *Pentalonia nigronervosa* Coquerel (Hemiptera: Aphididae) and its symbionts"

### Sheet: Sheet1
Supplementary Table 2: Summary of sequnce data used in this study.
Species	Library ID	NCBI Accession number	RNA / DNA	Type	Read length (bp)	Number of reads	Total anount of data (Gb of sequence)	Reference
Pentalonia nigronervosa	Ba4		DNA	PCR-free Illumina PE	250	45642231	22.8211	This study
Pentalonia nigronervosa	Ba6		RNA	Strand-specific PE	150	61023427	18.307	This study
Myxus cerasi	LIB15681	ERR2236145	DNA	PCR-free Illumina PE	250	167175405	83.5877	Thorpe et. al. 2018
Myxus cerasi	NA	ERR983165	RNA	Unstranded PE	100	12021805	2.40436	Thorpe et. al. 2018
Myxus cerasi	NA	ERR983166	RNA	Unstranded PE	100	21652047	4.33041	Thorpe et. al. 2018
Myxus cerasi	NA	ERR983167	RNA	Unstranded PE	100	21726230	4.34525	Thorpe et. al. 2018
Myxus cerasi	NA	ERR983168	RNA	Unstranded PE	100	19052500	3.8105	Thorpe et. al. 2018
Myxus cerasi	NA	ERR983169	RNA	Unstranded PE	100	21234187	4.24684	Thorpe et. al. 2018
